# The 3D chromatin landscape of rhabdomyosarcoma

**DOI:** 10.1101/2022.12.05.519166

**Authors:** Meng Wang, Prethish Sreenivas, Benjamin D. Sunkel, Long Wang, Myron Ignatius, Benjamin Z. Stanton

**Author notes:** To whom correspondence should be addressed. (B.Z.S.), (M.I.). Joint Authors (Meng Wang, Prethish Sreenivas).

## Abstract

Rhabdomyosarcoma (RMS) is a pediatric soft tissue cancer with a lack of precision therapy option for patients. We hypothesized that with a general paucity of known mutations in RMS, chromatin structural driving mechanisms are essential for tumor proliferation. Thus, we carried out high-depth *in situ* Hi-C in representative cell lines and patient-derived xenografts to understand chromatin architecture in each major RMS subtype. We report a comprehensive 3D chromatin structural analysis and characterization of fusion-positive (FP-RMS) and fusion-negative rhabdomyosarcoma (FN-RMS). We have generated spike-in *in situ* Hi-C chromatin interaction maps for the most common FP-RMS and FN-RMS cell lines, and compared our data with patient derived xenograft (PDX) models. In our studies we uncover common and distinct structural elements in large Mb-scale chromatin compartments, tumor-essential genes within variable topologically associating domains, and unique patterns of structural variation. Our comprehensive analysis provides high-depth chromatin interactivity maps for contextualizing gene regulation events identification of functionally critical chromatin domains in RMS.

**HIGHLIGHTS:**

- PAX3-FOXO1 and MYOD localize in both A- and B-compartments
- Conserved mechanisms dictate CTCF orientation at TAD boundaries in RMS
- Differential TADs in each RMS subtype encompass tumor-specific genes
- Neo-TADs are formed from SV events in each subtype of RMS
- Both major RMS subtypes have structural variation that is identifiable from Hi-C
- Distinct mechanisms can produce the major fusion alleles in rhabdomyosarcoma
- PAX3-FOXO1 and MYOD genomic binding is more enriched at regions with CNV
