## Supplemental Tables for "The 3D chromatin landscape of rhabdomyosarcoma": Table S1.xlsx

### Sheet: Sheet1
chr	start	end	strand	Gene Name	Switch Type	Gene Type
chr9	85546538	85742029	-	AGTPBP1	A-B	Neurogenic
chr3	105366908	105576900	+	ALCAM	A-B	Neurogenic
chr10	60026297	60389875	-	ANK3	A-B	Neurogenic
chr9	73151864	73170393	+	ANXA1	A-B	Neurogenic
chr21	25880549	26170770	-	APP	A-B	Neurogenic
chr9	116423111	117415057	-	ASTN2	A-B	Neurogenic
chr3	187721376	187734907	-	BCL6	A-B	Neurogenic
chr11	111467525	111512386	-	BTG4	A-B	Neurogenic
chr6	118460771	118710075	-	CEP85L	A-B	Neurogenic
chr6	88139865	88145337	-	CNR1	A-B	Neurogenic
chr8	112222929	113377152	-	CSMD3	A-B	Neurogenic
chr3	154275667	154324497	-	DHX36	A-B	Neurogenic
chr5	147390807	147510068	-	DPYSL3	A-B	Neurogenic
chr3	172750725	172821474	+	ECT2	A-B	Neurogenic
chr10	62811995	62816366	-	EGR2	A-B	Neurogenic
chr2	221418026	221572304	-	EPHA4	A-B	Neurogenic
chr3	134795259	135260465	+	EPHB1	A-B	Neurogenic
chr5	37812676	37835827	-	GDNF	A-B	Neurogenic
chr9	5041692	5128183	+	JAK2	A-B	Neurogenic
chr4	54657956	54740715	+	KIT	A-B	Neurogenic
chr12	66116554	66130750	-	LLPH	A-B	Neurogenic
chr3	155024123	155183729	+	MME	A-B	Neurogenic
chr8	133237174	133297252	-	NDRG1	A-B	Neurogenic
chr1	115836377	115840703	-	NHLH2	A-B	Neurogenic
chr3	173584433	174294372	+	NLGN1	A-B	Neurogenic
chr5	123089240	123194266	+	PRDM6	A-B	Neurogenic
chr1	213988532	214041504	+	PROX1	A-B	Neurogenic
chr9	8314245	8857867	-	PTPRD	A-B	Neurogenic
chr8	41261961	41309473	-	SFRP1	A-B	Neurogenic
chr5	148982149	149063062	-	SH3TC2	A-B	Neurogenic
chr3	158096010	158106163	-	SHOX2	A-B	Neurogenic
chr3	181711924	181714435	+	SOX2	A-B	Neurogenic
chr12	15882386	15903476	+	STRAP	A-B	Neurogenic
chr12	78864773	79452008	+	SYT1	A-B	Neurogenic
chr9	32540543	32552628	-	TOPORS	A-B	Neurogenic
chr9	2621786	2660056	+	VLDLR	A-B	Neurogenic
chr20	25070879	25082141	-	VSX1	A-B	Neurogenic
chr16	72782886	73059021	-	ZFHX3	A-B	Neurogenic
chr10	62374368	62402450	+	ZNF365	A-B	Neurogenic
chr10	26746595	26861087	-	ABI1	B-A	Neurogenic
chr19	50790414	50795219	+	ACP4	B-A	Neurogenic
chr7	45574139	45664672	+	ADCY1	B-A	Neurogenic
chr8	142449648	142545007	+	ADGRB1	B-A	Neurogenic
chr6	142302006	142446261	+	ADGRG6	B-A	Neurogenic
chr20	50888917	50909791	-	ADNP	B-A	Neurogenic
chr14	77672403	77708023	-	ALKBH1	B-A	Neurogenic
chr19	35868444	35879797	+	APLP1	B-A	Neurogenic
chr3	10324022	10505584	-	ATP2B2	B-A	Neurogenic
chr22	45671797	45845307	+	ATXN10	B-A	Neurogenic
chr7	69598474	70793506	+	AUTS2	B-A	Neurogenic
chr9	132582605	132590252	+	BARHL1	B-A	Neurogenic
chr11	27654894	27700455	-	BDNF	B-A	Neurogenic
chr8	11494386	11564599	+	BLK	B-A	Neurogenic
chr10	131967682	131982013	-	BNIP3	B-A	Neurogenic
chr19	6677703	6720650	-	C3	B-A	Neurogenic
chr19	53909277	53943950	+	CACNG7	B-A	Neurogenic
chr3	46353743	46360922	+	CCR2	B-A	Neurogenic
chr4	15778327	15853232	+	CD38	B-A	Neurogenic
chr18	27950965	28177130	-	CDH2	B-A	Neurogenic
chr22	46361173	46537620	-	CELSR1	B-A	Neurogenic
chr13	76992080	77005117	+	CLN5	B-A	Neurogenic
chr12	111100003	111350554	+	CUX2	B-A	Neurogenic
chr11	6621329	6655809	-	DCHS1	B-A	Neurogenic
chr14	95086227	95133503	-	DICER1	B-A	Neurogenic
chr17	7189890	7220050	-	DLG4	B-A	Neurogenic
chr19	39498946	39508469	+	DLL3	B-A	Neurogenic
chr10	132186947	132205759	+	DPYSL4	B-A	Neurogenic
chr11	117427771	117797216	-	DSCAML1	B-A	Neurogenic
chr12	113056729	113098025	+	DTX1	B-A	Neurogenic
chr7	143391130	143408856	-	EPHA1	B-A	Neurogenic
chr2	211375716	212538628	-	ERBB4	B-A	Neurogenic
chr12	116910949	117031148	+	FBXW8	B-A	Neurogenic
chr12	109277977	109309284	-	FOXN4	B-A	Neurogenic
chr5	45254947	45696380	-	HCN1	B-A	Neurogenic
chr7	81742690	81770047	-	HGF	B-A	Neurogenic
chr7	139561569	139777998	-	HIPK2	B-A	Neurogenic
chr11	6603773	6610868	+	ILK	B-A	Neurogenic
chr6	73362657	73364171	+	KHDC3L	B-A	Neurogenic
chr19	50958630	50968972	-	KLK6	B-A	Neurogenic
chr19	50996007	51001702	-	KLK8	B-A	Neurogenic
chr10	133160218	133226412	+	KNDC1	B-A	Neurogenic
chr6	128883137	129516565	+	LAMA2	B-A	Neurogenic
chr19	35124512	35135059	-	LGI4	B-A	Neurogenic
chr12	113462032	113471871	-	LHX5	B-A	Neurogenic
chr19	35292160	35313806	+	MAG	B-A	Neurogenic
chr7	78017054	79453667	-	MAGI2	B-A	Neurogenic
chr22	50600792	50613976	+	MAPK8IP2	B-A	Neurogenic
chr15	89749866	89751309	-	MESP1	B-A	Neurogenic
chr18	21740791	21870951	+	MIB1	B-A	Neurogenic
chr13	77044656	77327094	-	MYCBP2	B-A	Neurogenic
chr11	19345235	20121601	+	NAV2	B-A	Neurogenic
chr14	24366910	24379606	+	NFATC4	B-A	Neurogenic
chr5	93583221	93594609	+	NR2F1	B-A	Neurogenic
chr8	31639751	32743252	+	NRG1	B-A	Neurogenic
chr12	5494131	5495299	+	NTF3	B-A	Neurogenic
chr18	57435373	57491298	+	ONECUT2	B-A	Neurogenic
chr19	39125785	39182816	+	PAK4	B-A	Neurogenic
chr19	9835317	9849689	+	PIN1	B-A	Neurogenic
chr3	43079233	43106079	-	POMGNT2	B-A	Neurogenic
chr4	15968227	16083729	-	PROM1	B-A	Neurogenic
chr11	60890547	60906585	-	PRPF19	B-A	Neurogenic
chr22	37225269	37244269	-	RAC2	B-A	Neurogenic
chr12	113098818	113135754	-	RASAL1	B-A	Neurogenic
chr15	78959905	79090780	-	RASGRF1	B-A	Neurogenic
chr13	48303750	48481890	+	RB1	B-A	Neurogenic
chr19	55044315	55063148	-	RDH13	B-A	Neurogenic
chr11	3826977	3840959	-	RHOG	B-A	Neurogenic
chr6	72212892	72403145	+	RIMS1	B-A	Neurogenic
chr3	78597237	79019459	-	ROBO1	B-A	Neurogenic
chr9	91722600	91950228	-	ROR2	B-A	Neurogenic
chr15	60488283	61229302	-	RORA	B-A	Neurogenic
chr8	10606349	10655143	-	RP1L1	B-A	Neurogenic
chr11	57460527	57477534	+	RTN4RL2	B-A	Neurogenic
chr19	35030469	35037720	+	SCN1B	B-A	Neurogenic
chr7	83363905	83641431	-	SEMA3E	B-A	Neurogenic
chr9	89360786	89479890	-	SEMA4D	B-A	Neurogenic
chr7	55793540	55862752	-	SEPTIN14	B-A	Neurogenic
chr19	50659254	50719802	-	SHANK1	B-A	Neurogenic
chr22	50672822	50733212	+	SHANK3	B-A	Neurogenic
chr7	155799979	155812463	-	SHH	B-A	Neurogenic
chr10	116881476	117005187	-	SHTN1	B-A	Neurogenic
chr14	77717600	77761156	-	SNW1	B-A	Neurogenic
chr8	73549601	73746927	-	STAU2	B-A	Neurogenic
chr19	50621976	50639881	-	SYT3	B-A	Neurogenic
chr8	35544391	35796550	+	UNC5D	B-A	Neurogenic
chr10	17228240	17237593	+	VIM	B-A	Neurogenic
chr3	13816257	13880071	-	WNT7A	B-A	Neurogenic
chr14	23520856	23551765	-	ZFHX2	B-A	Neurogenic
chr19	35139421	35143109	+	FXYD1	B-A	Myogenenic
chr6	128883137	129516565	+	LAMA2	B-A	Myogenenic
chr12	110910844	110920579	-	MYL2	B-A	Myogenenic
chr8	2045045	2145456	+	MYOM2	B-A	Myogenenic
chr11	19345235	20121601	+	NAV2	B-A	Myogenenic
chr8	141421387	141432454	+	PTP4A3	B-A	Myogenenic
chr13	48303750	48481890	+	RB1	B-A	Myogenenic
chr21	25880549	26170770	-	APP	A-B	Myogenenic
chr1	115700020	115768714	-	CASQ2	A-B	Myogenenic
chr16	82626968	83800640	+	CDH13	A-B	Myogenenic
chr22	33272509	33920476	-	LARGE1	A-B	Myogenenic
chr3	159273246	159897366	+	SCHIP1	A-B	Myogenenic
