## Supplemental Tables for "The 3D chromatin landscape of rhabdomyosarcoma": Table S2.xlsx

### Sheet: neurogenesis_differential_TAD
chr	start	end	strand	gene name	TAD chr	TAD start	TAD end	FP	FN	logFC	FDR
chrX	153907377	153926264	-	ARHGAP4	chrX	153900001	153950000	-1.09913	-0.432937	-0.666195	0.00241642
chr8	1823925	1958641	+	ARHGEF10	chr8	1900001	1950000	-0.539888	0.215178	-0.755066	0.00832095
chr9	116423111	117415057	-	ASTN2	chr9	116650001	116700000	-0.310875	-1.00139	0.690516	0.0077385
chr14	99169287	99272197	-	BCL11B	chr14	99150001	99200000	-1.19745	-0.553334	-0.644116	0.00285263
chr18	27950965	28177130	-	CDH2	chr18	28150001	28200000	-0.701573	0.432019	-1.13359	0.0013557
chrX	18442223	18653629	+	CDKL5	chrX	18400001	18450000	1.28453	1.915	-0.630472	0.00618718
chr12	119685790	119877320	-	CIT	chr12	119650001	119700000	0.172138	-0.428897	0.601036	0.00239586
chr7	16087524	16421538	-	CRPPA	chr7	16050001	16100000	0.220519	-0.689344	0.909863	0.00506456
chr5	175440035	175444182	-	DRD1	chr5	175400001	175450000	-1.49404	-0.658891	-0.835152	0.0013557
chr2	232633603	232682776	+	EFHD1	chr2	232600001	232650000	1.50789	0.906923	0.600972	0.00347361
chrX	138614726	139205023	-	FGF13	chrX	138700001	138750000	-0.879127	-0.108594	-0.770533	0.00171709
chrX	138614726	139205023	-	FGF13	chrX	138650001	138700000	-0.642381	-0.046761	-0.59562	0.00294902
chr8	104489230	104589024	-	LRP12	chr8	104500001	104550000	0.398828	1.04756	-0.648729	0.00258552
chr1	19596978	19658452	+	MICOS10-NBL1	chr1	19650001	19700000	0.0617684	-0.630927	0.692695	0.00192207
chr2	1789112	2331275	-	MYT1L	chr2	1800001	1850000	-1.55181	-0.591865	-0.959946	0.00134206
chr12	76036584	76084685	-	NAP1L1	chr12	76050001	76100000	0.648802	0.0170686	0.631734	0.00285263
chr1	19645765	19658456	+	NBL1	chr1	19650001	19700000	0.0617684	-0.630927	0.692695	0.00192207
chr15	96326045	96340256	+	NR2F2	chr15	96300001	96350000	-1.2413	-0.0467517	-1.19455	0.00319657
chr8	31639751	32743252	+	NRG1	chr8	31600001	31650000	0.482459	1.1645	-0.682045	0.00156943
chr8	31639751	32743252	+	NRG1	chr8	31650001	31700000	0.41142	1.06689	-0.655469	0.00171795
chr8	31639751	32743252	+	NRG1	chr8	32150001	32200000	-0.113866	-0.758119	0.644253	0.00854946
chr7	137227345	137343733	-	PTN	chr7	137200001	137250000	0.10223	0.708431	-0.606201	0.00932286
chr12	113185720	113192368	+	RITA1	chr12	113150001	113200000	0.689235	0.0386328	0.650603	0.00615632
chr18	55222184	55588192	-	TCF4	chr18	55200001	55250000	0.985555	0.135555	0.849999	0.0013557
chr18	55222184	55588192	-	TCF4	chr18	55250001	55300000	1.19626	0.503253	0.69301	0.00506456
chr9	116687304	116701299	+	TRIM32	chr9	116650001	116700000	-0.310875	-1.00139	0.690516	0.0077385
